# Reviving ghost alleles: Genetically admixed coyotes along the American Gulf Coast are critical for saving the endangered red wolf

**DOI:** 10.1101/2021.12.18.473316

**Authors:** Bridgett M. vonHoldt, Joseph W. Hinton, Amy C. Shutt, Jennifer R. Adams, Lisette P. Waits, Kristin E. Brzeski

## Abstract

The last red wolves were captured along the Gulf Coast in 1980, where they hybridized with coyote, to establish the captive breeding population. However, red wolf ancestry persists in local coyotes and could be leveraged by genomic innovations to support species persistence. We assessed genomic ancestry and morphology of coyotes in southwestern Louisiana, and find they carried 38-62% red wolf ancestry acquired in the last 30 years, which is enriched on land with minimal coyote hunting. These coyotes were also similar in ancestry to canids captured in the 1970s that initiated the red wolf captive breeding program. Further, we reported that coyotes with higher red wolf ancestry are larger in size. Our findings evidence the importance of hybrids as a reservoir of endangered species ancestry for contemporary conservation efforts. Admixed genomes are at the forefront of innovative solutions, with red wolf survival a prime candidate for this new paradigm.

**Teaser:** Coyotes along the American Gulf Coast carry genetic variation critical for the survival of the endangered red wolf species.
