## Supplemental Table S1 for "Reviving ghost alleles: Genetically admixed coyotes along the American Gulf Coast are critical for saving the endangered red wolf"

### Sheet: Table S1
Sample_ID	Species	Location	Population	Parish	Latitude, Longitude	Sex	Year of birth	Ancestry group	Proportion of missing data for 199,888 SNPs	Notes for analysis	Reference
CL6110	Domestic dog	Ontario, Canada	--					--	0.197511		34
CL6058	Domestic dog	Ontario, Canada	--					--	0.210938	Excluded	34
CL6075	Domestic dog	Ontario, Canada	--					--	0.149944		34
CL6101	Domestic dog	Ontario, Canada	--					--	0.109426		34
CL6054	Domestic dog	Ontario, Canada	--					--	0.0795045		34
CL6109	Domestic dog	Ontario, Canada	--					--	0.0791343		34
CL6056	Domestic dog	Ontario, Canada	--					--	0.0481069		34
CL6077	Domestic dog	Ontario, Canada	--					--	0.0423337		34
CL6102	Domestic dog	Ontario, Canada	--					--	0.0441697		34
CL6076	Domestic dog	Ontario, Canada	--					--	0.0204214		34
CL2832	Coyote	Alabama, U.S.A.	Southeastern					Coyote reference	0.110697		27
CL2830	Coyote	Alabama, U.S.A.	Southeastern					Coyote reference	0.0109011		27
CL2847	Coyote	Alabama, U.S.A.	Southeastern					Coyote reference	0.00933022		67
CL6307	Coyote	Arizona, U.S.A.	Western					Coyote reference	0.00739914		67
CL4644	Coyote	California, U.S.A.	Western					Coyote reference	0.00818458		67
CL4571	Coyote	California, U.S.A.	Western					Coyote reference	0.00826463		67
CL4618	Coyote	California, U.S.A.	Western					Coyote reference	0.00788442		67
CL8282	Coyote	Florida, U.S.A.	Southeastern					Coyote reference	0.148268		21
CL1894	Coyote	Florida, U.S.A.	Southeastern					Coyote reference	0.00984551		67
CL5549	Coyote	Georgia, U.S.A.	Southeastern					Coyote reference	0.0692538		21
CL2861	Coyote	Georgia, U.S.A.	Southeastern					Coyote reference	0.0108661		67
CL8731	Coyote	Idaho, U.S.A.	Western					Coyote reference	0.02683		67
CL8740	Coyote	Idaho, U.S.A.	Western					Coyote reference	0.0128722		67
CL8723	Coyote	Idaho, U.S.A.	Western					Coyote reference	0.0119217		67
CL8682	Coyote	Kentucky, U.S.A.	Southeastern					Coyote reference	0.007139		67
CL6246	Coyote	Maine, U.S.A.	Northeastern					Coyote reference	0.0596384		34
CL6207	Coyote	Maine, U.S.A.	Northeastern					Coyote reference	0.0581025		34
CL6205	Coyote	Maine, U.S.A.	Northeastern					Coyote reference	0.060654		34
CL2201	Coyote	Minnesota, U.S.A.	Great Lakes					Coyote reference	0.0201213		34
CL2205	Coyote	Minnesota, U.S.A.	Great Lakes					Coyote reference	0.0173597		34
CL2199	Coyote	Minnesota, U.S.A.	Great Lakes					Coyote reference	0.0145982		34
CL2209	Coyote	Minnesota, U.S.A.	Great Lakes					Coyote reference	0.0111012		34
CL2208	Coyote	Minnesota, U.S.A.	Great Lakes					Coyote reference	0.0100306		34
CL2200	Coyote	Minnesota, U.S.A.	Great Lakes					Coyote reference	0.00826963		34
CL2206	Coyote	Minnesota, U.S.A.	Great Lakes					Coyote reference	0.00805451		34
CL2210	Coyote	Minnesota, U.S.A.	Great Lakes					Coyote reference	0.00777936		34
CL7950	Coyote	Missouri, U.S.A.	Western					Coyote reference	0.0286661		67
CL5234	Coyote	North Carolina, U.S.A.	Southeastern					Coyote reference	0.0635756		21
CL6862	Coyote	New Jersey, U.S.A.	Northeastern					Coyote reference	0.0370107		34
CL5857	Coyote	Neveda, U.S.A.	Western					Coyote reference	0.0122168		67
CL5978	Coyote	New York, U.S.A.	Northeastern					Coyote reference	0.0491825		34
CL5987	Coyote	New York, U.S.A.	Northeastern					Coyote reference	0.0891249		34
CL1714	Coyote	Pennsylvania, U.S.A	Northeastern					Coyote reference	0.184618		34
CL1686	Coyote	Pennsylvania, U.S.A	Northeastern					Coyote reference	0.126231		34
CL1732	Coyote	Pennsylvania, U.S.A	Northeastern					Coyote reference	0.0682282		34
CL1733	Coyote	Pennsylvania, U.S.A	Northeastern					Coyote reference	0.0204615		34
CL4597	Coyote	Washington, U.S.A.	Western					Coyote reference	0.00819959		67
CL2342	Coyote	Wisconsin, U.S.A.	Great Lakes					Coyote reference	0.130148		34
CL2341	Coyote	Wisconsin, U.S.A.	Great Lakes					Coyote reference	0.0491825		34
CL2162	Gray wolf	Michigan, U.S.A.	Great Lakes					--	0.0519741		34
CL2144	Gray wolf	Michigan, U.S.A.	Great Lakes					--	0.0379212		34
CL2149	Gray wolf	Michigan, U.S.A.	Great Lakes					--	0.0220073		34
CL2152	Gray wolf	Michigan, U.S.A.	Great Lakes					--	0.00977547		34
CL2174	Gray wolf	Minnesota, U.S.A.	Great Lakes					--	0.0145231		34
CL2198	Gray wolf	Minnesota, U.S.A.	Great Lakes					--	0.0135076		34
CL2169	Gray wolf	Minnesota, U.S.A.	Great Lakes					--	0.00840471		34
CL2819	Gray wolf	Minnesota, U.S.A.	Great Lakes					--	0.00769931		34
CL2340	Gray wolf	Wisconsin, U.S.A.	Great Lakes					--	0.0183153		34
CL5373	Gray wolf	YNP, Wyoming, U.S.A.	Western					--	0.064281		27
CL5372	Gray wolf	YNP, Wyoming, U.S.A.	Western					--	0.0612043		27
CL5376	Gray wolf	YNP, Wyoming, U.S.A.	Western					--	0.0780437		27
CL5374	Gray wolf	YNP, Wyoming, U.S.A.	Western					--	0.0349045		27
CL5375	Gray wolf	YNP, Wyoming, U.S.A.	Western					--	0.0648613		27
CL5380	Gray wolf	YNP, Wyoming, U.S.A.	Western					--	0.0174998		27
CL4778	Gray wolf	YNP, Wyoming, U.S.A.	Western					--	0.0227828		27
CL5377	Gray wolf	YNP, Wyoming, U.S.A.	Western					--	0.00647863		27
CL5378	Gray wolf	YNP, Wyoming, U.S.A.	Western					--	0.00691387		27
CL5381	Gray wolf	YNP, Wyoming, U.S.A.	Western					--	0.00694889		27
CL2091	Eastern wolf	APP, Ontario, Canada	--					--	0.0309173		34
CL2094	Eastern wolf	APP, Ontario, Canada	--					--	0.0271002		34
CL2096	Eastern wolf	APP, Ontario, Canada	--					--	0.0236833		34
CL2101	Eastern wolf	APP, Ontario, Canada	--					--	0.0168544		34
CL7284	Eastern wolf	APP, Ontario, Canada	--					--	0.0139128		34
CL7275	Eastern wolf	APP, Ontario, Canada	--					--	0.0134325		34
CL7278	Eastern wolf	APP, Ontario, Canada	--					--	0.012497		34
CL7280	Eastern wolf	APP, Ontario, Canada	--					--	0.0121368		34
CL7286	Eastern wolf	APP, Ontario, Canada	--					--	0.0118616		34
CL7274	Eastern wolf	APP, Ontario, Canada	--					--	0.0108411		34
CL4801	Red wolf	SSP captive	--					Red wolf reference	0.134445		21
CL4800	Red wolf	SSP captive	--					Red wolf reference	0.0891749		21
CL5516	Red wolf	SSP captive	--					Red wolf reference	0.154622		21
CL5522	Red wolf	SSP captive	--					Red wolf reference	0.0610392		21
CL5532	Red wolf	SSP captive	--					Red wolf reference	0.0449502		21
CL4824	Red wolf	SSP captive	--					Red wolf reference	0.0300468		21
CL4819	Red wolf	SSP captive	--					Red wolf reference	0.0387717		21
CL4825	Red wolf	SSP captive	--					Red wolf reference	0.0171096		21
CL4817	Red wolf	SSP captive	--					Red wolf reference	0.0159689		21
CL5538	Red wolf	SSP captive	--					Red wolf reference	0.0118066		21
CL13003	Coyote	Louisiana, U.S.A.		East Baton Rouge	30.313671, -91.124781			To infer	0.0212869
CL13004	Coyote	Louisiana, U.S.A.		East Baton Rouge	30.372343, -91.160332			To infer	0.00906007
CL13005	Coyote	Louisiana, U.S.A.		Iberville	30.306855, -91.121958			To infer	0.0116415
CL12972	Coyote	Louisiana, U.S.A.		Cameron	29.894076, -93.389599	M		To infer	0.826233	Excluded
CL12973	Coyote	Louisiana, U.S.A.		Cameron	29.761920, -93.557738			To infer	0.111698
CL12974	Coyote	Louisiana, U.S.A.		Cameron	29.834524, -93.479640	M		To infer	0.0114964
CL12975	Coyote	Louisiana, U.S.A.		Cameron	29.877811, -93.470703	F		To infer	0.00461759
CL12976	Coyote	Louisiana, U.S.A.		Cameron	29.867646, -93.453518	F		To infer	0.00337189
CL12977	Coyote	Louisiana, U.S.A.		Cameron	29.834538, -93.488076	M		To infer	0.00985552	Duplicate sample
CL12922	Coyote	Louisiana, U.S.A.		Cameron	29.834538, -93.488076	M		To infer	0.0193258	Duplicate sample
CL12978	Coyote	Louisiana, U.S.A.		Cameron	29.779344, -93.470120			To infer	0.032208
CL12979	Coyote	Louisiana, U.S.A.		Cameron	29.830355, -93.461723	M		To infer	0.00518791
CL12980	Coyote	Louisiana, U.S.A.		Cameron	29.821831, -93.507275	M		To infer	0.00422737
CL12981	Coyote	Louisiana, U.S.A.		Jefferson Davis	30.103140, -93.080022			To infer	0.00922517
CL12982	Coyote	Louisiana, U.S.A.		Cameron	29.818371, -93.510579	F		To infer	0.0256193
CL12983	Coyote	Louisiana, U.S.A.		Cameron	29.763344, -93.573034	M		To infer	0.00523293
CL12923	Coyote	Louisiana, U.S.A.		Cameron	29.988621, -93.523878	M		To infer	0.00372208
CL12924	Coyote	Louisiana, U.S.A.		Cameron	29.976556, -93.516932	M		To infer	0.0110212
CL12925	Coyote	Louisiana, U.S.A.		Cameron	29.976556, -93.516932	M		To infer	0.800453	Excluded
CL12926	Coyote	Louisiana, U.S.A.		Cameron	29.997010, -93.604749	F		To infer	0.0419385
CL12927	Coyote	Louisiana, U.S.A.		Cameron	29.995322, -93.594890	M		To infer	0.00708897
CL12928	Coyote	Louisiana, U.S.A.		Cameron	29.988285, -93.569905	M		To infer	0.00326683
CL12929	Coyote	Louisiana, U.S.A.		Cameron	29.988285, -93.569905	M		To infer	0.00528296
CL12930	Coyote	Louisiana, U.S.A.		Cameron	29.983058, -93.082859	F		To infer	0.00480769
CL12931	Coyote	Louisiana, U.S.A.		Cameron	29.980259, -93.085884	F		To infer	0.0318929
CL12932	Coyote	Louisiana, U.S.A.		Cameron	29.975506, -93.105523	M		To infer	0.00977547
CL12933	Coyote	Louisiana, U.S.A.		Cameron	29.980118, -93.105310	M		To infer	0.00701893
CL12935	Coyote	Louisiana, U.S.A.		Jefferson Davis	30.014352, -92.943951	M		To infer	0.0115715	Duplicate sample
CL12935	Coyote	Louisiana, U.S.A.		Jefferson Davis	30.014352, -92.943951	M		To infer	0.00362203	Duplicate sample
CL12936	Coyote	Louisiana, U.S.A.		Jefferson Davis	30.052236, -92.924012	F		To infer	0.132879
CL12937	Coyote	Louisiana, U.S.A.		Jefferson Davis	30.052057, -92.944728	F		To infer	0.0195309
CL12938	Coyote	Louisiana, U.S.A.		Jefferson Davis	30.054639, -92.889962	M		To infer	0.0104208
CL12939	Coyote	Louisiana, U.S.A.		Cameron	30.004660, -93.562658	F		To infer	0.0091051
CL12940	Coyote	Louisiana, U.S.A.		Cameron	29.997259, -93.545748	M		To infer	0.0278606
CL12941	Coyote	Louisiana, U.S.A.		Jefferson Davis	30.126352, -92.820607	F		To infer	0.621508	Excluded
CL13006	Coyote	Louisiana, U.S.A.		Cameron		M		To infer	0.00720904
CL4926	Red wolf	North Carolina, U.S.A.				F	1999	Red wolf reference	0.11597	87.5% red wolf (ancestry estimated from microsatellite loci)	J Adams personal communications
CL4971	Red wolf	North Carolina, U.S.A.				F	2001	Red wolf reference	0.0156488	100% red wolf (ancestry estimated from microsatellite loci)	J Adams personal communications
CL5039	Red wolf	North Carolina, U.S.A.				M	2004	Red wolf reference	0.00797947	93.8% red wolf (ancestry estimated from microsatellite loci)	J Adams personal communications
CL5044	Red wolf	North Carolina, U.S.A.				M	2004	Red wolf reference	0.0329535	100% red wolf (ancestry estimated from microsatellite loci)	J Adams personal communications
CL5078	Red wolf	North Carolina, U.S.A.				M	2006	Red wolf reference	0.118436	100% red wolf (ancestry estimated from microsatellite loci)	J Adams personal communications
CL5110	Red wolf	North Carolina, U.S.A.				M	2008	Red wolf reference	0.0705995	93.8% red wolf (ancestry estimated from microsatellite loci)	J Adams personal communications
CL5139	Red wolf	North Carolina, U.S.A.				F	2008	Red wolf reference	0.0552359	100% red wolf (ancestry estimated from microsatellite loci)	J Adams personal communications
CL5144	Red wolf	North Carolina, U.S.A.				M	2009	Red wolf reference	0.0416933	100% red wolf (ancestry estimated from microsatellite loci)	J Adams personal communications
CL5148	Red wolf	North Carolina, U.S.A.				M	2009	Red wolf reference	0.0561665	94% red wolf (ancestry estimated from microsatellite loci)	J Adams personal communications
CL5156	Red wolf	North Carolina, U.S.A.				M	2009	Red wolf reference	0.153886	94% red wolf (ancestry estimated from microsatellite loci)	J Adams personal communications
