## Supplemental Table S2 for "Reviving ghost alleles: Genetically admixed coyotes along the American Gulf Coast are critical for saving the endangered red wolf"

### Sheet: Table S2
Sample	Louisiana Parish	Age at Capture (Months)	Weight (kg)	SL	SW	BL	Tail	SH	HF	Ear	FFL	FFW	HFL	HFW
CL12973	Cameron	0	0	0	0	0	0	0	0	0	0	0	0	0
CL12974	Cameron	11	14.2	15.4	9.7	91.5	31.5	57	19.5	8.5	4.7	3.2	3.7	2.5
CL12975	Cameron	58	18.5	20	10	92.3	35	65	21	12.5	5.5	2.8	4.5	2.7
CL12976	Cameron	46	16.5	19.7	10	99	33	61	19.8	11.5	5.5	3.3	5.1	2.6
CL12977	Cameron	23	17.7	20	10.1	91.5	38	65	20.5	11	6	3.5	4.5	3.2
CL12978	Cameron	0	0	0	0	0	0	0	0	0	0	0	0	0
CL12979	Cameron	35	18.8	20	10.5	93.5	34	62.5	21.5	11.5	5.2	3.5	5	2.5
CL12980	Cameron	35	18.5	20	10	95.5	34	65	20.5	12	5.3	3.5	5	3.2
CL12981	Jefferson Davis	0	0	0	0	0	0	0	0	0	0	0	0	0
CL12982	Cameron	23	20	20	10	99.5	35	65.5	21.8	11.5	5.5	3.5	5.4	2.2
CL12983	Cameron	11	18	20	10.5	99	34.5	65.5	20.5	11.5	5	3.9	4.5	3
CL12923	Cameron	23	18	18	10	94.5	33.5	60	19	10.5	5	3.2	4	2.7
CL12924	Cameron	47	20	20	10	106	36	60	20.5	10.5	4.7	2.5	5.1	3.5
CL12926	Cameron	119	16.3	18	9.5	93	32	59	17.5	10	4.3	2.6	4	2.5
CL12927	Cameron	47	16.5	18.5	9	98	34	58.5	20	11	4.7	3	4.4	2.3
CL12928	Cameron	35	20	20	10.5	105.5	37	64.5	21.5	11.5	6	3.4	5	3
CL12929	Cameron	11	16.5	18.5	10	94.5	34.5	60	18.5	11.5	5.4	2.5	4.5	2
CL12930	Cameron	12	13	16	8	94	33	54	18	10	4.5	3	3.5	2
CL12931	Cameron	24	14	18	10	93	31	60	19.5	11	4.7	3.2	3.5	2.5
CL12932	Cameron	36	17.5	19	10	99.5	34	60	19	9.5	5	3.2	4	2.4
CL12933	Cameron	24	16.8	18	10	92	37	63.5	20.5	11	5	3.2	4.5	3
CL12935	Jefferson Davis	120	16.5	16.5	9	94	34	60.5	20.5	11.5	5.3	2.7	5	2.5
CL12936	Jefferson Davis	48	12	16	9	77	31	54.5	19	10.5	5	3	4.1	2.1
CL12937	Jefferson Davis	12	12	17	8	93.5	33	58	18.5	9.5	5.1	2.5	4.1	2
CL12938	Jefferson Davis	96	18	20	10	100	32	63	19.5	10	5	3	4.5	2
CL12939	Cameron	61	18	18	11.5	95	34	57	19	10.5	5	3	4.2	2.9
CL12940	Cameron	61	15.4	18	10	100	33	61.5	20.5	10.5	5	3	4.5	2.7
CL13006	Cameron	1.5	0	0	0	0	0	0	0	0	0	0	0	0
